# Gene duplication drove functional divergence of two effectors in the maize anthracnose pathogen

**DOI:** 10.1101/2025.11.26.690860

**Authors:** Pablo García-Rodríguez, Lucía Rodríguez-Mónaco, Francisco Borja Cuevas-Fernández, Sioly Becerra, Silvia Gutiérrez-Sánchez, Andrés Jerez-Vanegas, Flávia Rogério, Jossué Ortíz-Álvarez, Riccardo Baroncelli, Eduardo Antonio Espeso, Michael R. Thon, Serenella A. Sukno

**Affiliations:** Universidad de Salamanca – Instituto de Investigación en Agrobiotecnología (CIALE), Villamayor (Salamanca), Spain; Programa “Investigadoras e Investigadores por México” - Secretaría de Ciencia, Humanidades, Tecnología e Innovación (SECIHTI) Ciudad de México, Mexico; Università di Bologna, Dipartimento di Scienze e Tecnologie Agro-Alimentari, Bologna. Italy; Centro de Investigaciones Biológicas (CIB) Margarita Salas – Consejo Superior de Investigaciones Científicas (CSIC), Departamento de Biología Molecular y Celular, Madrid, Spain; Department of Plant Pathology, University of Florida, Gainesville, Florida 32611, USA

**Keywords:** *Colletotrichum graminicola*, anthracnose, effector, nucleomodulins, effector evolution, gene duplication, neofunctionalization

## Abstract

*Colletotrichum* species rank among the most important fungal pathogens, threatening food security by infecting nearly all major crops worldwide. *Colletotrichum graminicola*, the causal agent of maize anthracnose, secretes effector proteins to manipulate host defences and promote colonization. Building on previous work characterizing the nuclear effector CgEP1, we characterized its paralog CgEP4, which is highly conserved across strains of *C. graminicola*. Phylogenetic analysis of the two genes and their homologs in other species revealed that they originated from a gene duplication event approximately 28 to 18 million years ago, predating the diversification of the *Graminicola* species complex. This timing aligns with the ecological expansion of C4 grasses, suggesting that the functional divergence of these effectors was an adaptive response to facilitate the colonization of emerging monocot hosts. Functional characterization using gene deletion mutants demonstrated that *CgEP4* has a critical role in pathogenicity, characterized by a significant reduction in virulence, delayed penetration, enhanced papilla formation, and decreased fungal biomass. This virulence defect is associated with compromised host colonization and a failure to suppress basal host defences. In the absence of *CgEP4*, the pathogen also showed defects in general fungal physiology and stress tolerance. Overall, our findings establish *CgEP4* as a new, essential nuclear-localized effector that promotes fungal entry and colonization by manipulating host responses. Our findings demonstrate that evolutionary analysis is a valuable tool for discovering new genes important for host adaptation and pathogen evolution.
