## Supplementary material for "Gene duplication drove functional divergence of two effectors in the maize anthracnose pathogen": Table S1

### Sheet: Sheet1
Table S1. CgEP4 and CgEP1 homologs used in phylogenetic analysis
Protein	Proteome	Organism	Sequence Length (aa)
KAK1731643.1	CACU01	Colletotrichum acutatum	238
KAK1705034.1	CACU01	Colletotrichum acutatum	206
KAF5517623.1	CAEN01	Colletotrichum aenigma	202
KAF0329869.1	CASI01	Colletotrichum asianum	232
KAF0320108.1	CASI01	Colletotrichum asianum	193
KAK2057132.1	CCAU01	Colletotrichum caudatum	161
KAK2052651.1	CCAU01	Colletotrichum caudatum	179
KAK1983290.1	CCER01	Colletotrichum cereale	161
KAK1987077.1	CCER01	Colletotrichum cereale	82
KAK1978167.1	CCER01	Colletotrichum cereale	113
OLN89989.1	CCHL01	Colletotrichum chlorophyti	200
KAK1849334.1	CCHY01	Colletotrichum chrysophilum	193
KAK1839308.1	CCHY01	Colletotrichum chrysophilum	233
KAK1519636.1	CCOS01	Colletotrichum costaricense	206
KAK1506449.1	CCOS01	Colletotrichum costaricense	235
KAK1499478.1	CCUS01	Colletotrichum cuscutae	194
KAK1476510.1	CCUS01	Colletotrichum cuscutae	208
WQF83031.1	CDES01	Colletotrichum destructivum	236
WQF85404.1	CDES01	Colletotrichum destructivum	221
KAK2007730.1	CERE01	Colletotrichum eremochloae	146
KAK2005474.1	CERE01	Colletotrichum eremochloae	155
KAK2006927.1	CERE01	Colletotrichum eremochloae	89
KAK2018342.1	CERE01	Colletotrichum eremochloae	179
KAK1998188.1	CFAL01	Colletotrichum falcatum	149
KAK1995146.1	CFAL01	Colletotrichum falcatum	166
KAK1996183.1	CFAL01	Colletotrichum falcatum	73
EXF79444.1	CFIO01	Colletotrichum fioriniae	195
ELA23648.1	CFRU01	Colletotrichum fructicola	193
EQB47912.1	CGLO01	Colletotrichum gloeosporioides	211
KAK1673327.1	CGOD01	Colletotrichum godetiae	201
WDK18512.1	CGRA01	Colletotrichum graminicola	155
WDK19123.1	CGRA01	Colletotrichum graminicola	392
WDK17981.1	CGRA01	Colletotrichum graminicola	341
OHW92717.1	CINC02	Colletotrichum incanum	199
UQC87385.1	CLUP02	Colletotrichum lupini	206
UQC83439.1	CLUP02	Colletotrichum lupini	227
KAF6812025.1	CMUS01	Colletotrichum musicola	191
KAF6801162.1	CMUS01	Colletotrichum musicola	405
KAK1574176.1	CNAV01	Colletotrichum navitas	161
KAK1570303.1	CNAV01	Colletotrichum navitas	362
KXH39286.1	CNYM01	Colletotrichum nymphaeae	200
KXH62634.1	CNYM01	Colletotrichum nymphaeae	243
TDZ15302.1	CORB01	Colletotrichum orbiculare	209
OHE93138.1	CORC01	Colletotrichum orchidophilum	189
KAK1625161.1	CPHO01	Colletotrichum phormii	181
KAF6832024.1	CPLU01	Colletotrichum pluviorum	196
KAF6834255.1	CPLU01	Colletotrichum pluviorum	230
KXH32111.1	CSAL01	Colletotrichum salicis	195
KXH65496.1	CSAL01	Colletotrichum salicis	223
TQN65320.1	CSHI01	Colletotrichum shisoi	228
TEA14977.1	CSID09	Colletotrichum sidae	389
KXH34925.1	CSIM01	Colletotrichum simmondsii	206
KAF6794170.1	CSOJ01	Colletotrichum sojae	189
KAF6802866.1	CSOJ01	Colletotrichum sojae	434
KAK2048753.1	CSOM01	Colletotrichum somersetensis	206
KAK2043509.1	CSOM01	Colletotrichum somersetensis	159
KAK2035911.1	CSOM01	Colletotrichum somersetensis	78
TDZ13948.1	CSPI01	Colletotrichum spinosum	220
KDN60036.1	CSUB2	Colletotrichum sublineola	156
KDN69180.1	CSUB02	Colletotrichum sublineola	132
KDN68269.1	CSUB02	Colletotrichum sublineola	162
GKT96255.1	CTOF01	Colletotrichum tofiediae	201
GKT90231.1	CTOF01	Colletotrichum tofieldiae	186
TDZ38584.1	CTRI01	Colletotrichum trifolii	232
KAL0936961.1	CTRU02	Colletotrichum truncatum	205
KAK2024307.1	CZOY01	Colletotrichum zoysiae	182
KAK2034806.1	CZOY01	Colletotrichum zoysiae	164
KAK2031931.1	CFAL01	Colletotrichum zoysiae	317
