## Supplementary material for "Gene duplication drove functional divergence of two effectors in the maize anthracnose pathogen": Table S2

### Sheet: Hoja1
Table S2. In silico predictions of CgEP4 subcellular localization
Server	Protein Sequence	Mode	Prediction	Comments	Reference DOI
SignalP 5.0	Full sequence	Eukarya	Signal peptide	Score: 0.9789	10.1038/s41587-019-0036-z
TMHMM 2.0	Full sequence	-	No transmembrane domains	Score: 1.000	10.1006/jmbi.2000.4315
EffectorP 3.0	Full sequence	Fungi	Cytoplasmatic effector	Score: 0.792	10.1094/MPMI-08-21-0201-R
WolF PSORT	Without SP	Plant	Mitochondrion	mito: 7, nucl: 5, chlo: 1, extr: 1	10.1093/nar/gkm259
LOCALIZER 1.0.4	Without SP	Mature Protein	Nucleus	1 NLS	10.1038/srep44598
TargetP 2.0	Without SP	Plant	Other	Score: 0.9669 (no mTP, no cTP, no TLT)	10.26508/lsa.201900429
DeepLoc 2.0	Without SP	-	Extracellular	Score: 0.9814	10.1093/nar/gkac278
MuLocDeep	Without SP	Viridiplantae	Nucleus and chromosome	Nuceleus and chromosome, score: 0.2	10.1016/j.csbj.2021.08.027
Plant- mPLoc	Without SP	-	Nucleus		10.1371/journal.pone.0011335
cNLS Mapper	Without SP	-	No NLS		10.1073/pnas.0900604106
NLStradamus	Without SP	-	Nucleus	1 NLS	10.1186/1471-2105-10-202
Nucleolus NoD	Without SP	-	Nucleolus	One NoLS is predicted	10.1186/1471-2105-12-317
DNAgenie	Without SP	-	10 B-DNA binding residues (8 %)	Scores: 0.68 - 0.82 aprox.	10.1093/bib/bbab336
