## Supplementary material for "Gene duplication drove functional divergence of two effectors in the maize anthracnose pathogen": Table S5

### Sheet: Hoja1
Table S5. Set of primers and probes used for this study
Name	Sequence (5'-3')	Use	Notes	References
CgEP4CompF	CGTTTGCTACGAAGTCATTGGCA	RT-PCR (gene structure validation)	5′ flanking region of CgEP4 intron	This article
CgEP4CompR	CCACTGCTGCCTTTATTGCCCC	RT-PCR (gene structure validation)	3′ flanking region of CgEP4 intron	This article
P9337qPCRFw	CGTTTGCTACGAAGTCATTGG	qRT-PCR	Gene expression analysis of CgEP4	This article
P9337qPCRRv	CACTGCTGCCTTTATTGCCC	qRT-PCR	Gene expression analysis of CgEP4	This article
4079NT50Fw	CCCTGAGCTTTCTGGCTGGCA	qRT-PCR	Gene expression analysis of CgEP1	Vargas et al. (2016)
4079NTRv	CGAGGTGAGCGCCATCGACA	qRT-PCR	Gene expression analysis of CgEP1	Vargas et al. (2016)
H3-F	CGAGATCCGTCGCTACCAGA	qRT-PCR	Reference gene Histone H3 (C. graminicola)	Krijger et al. (2008)
H3-R	GGAGGTCGGACTTGAAGTCCT	qRT-PCR	Reference gene Histone H3 (C. graminicola)	Krijger et al. (2008)
ITS2-F	CGTCGTAGGCCCTTAAAGGTAG	qPCR (fungal biomass quantification)	Fungal ITS2 region (C. graminicola)	Weihmann et al. (2016)
ITS2-R	TTACGGCAAGAGTCCCTC	qPCR (fungal biomass quantification)	Fungal ITS2 region (C. graminicola)	Weihmann et al. (2016)
ZmEF1α-F	TGGGCCTACTGGTCTTACTACTGA	qPCR (fungal biomass quantification)	Reference gene EF1α (Zea mays)	Lin et al. (2014)
ZmEF1α-R	ACATACCCACGCTTCAGATCCT	qPCR (fungal biomass quantification)	Reference gene EF1α (Zea mays)	Lin et al. (2014)
DJHyg-F	GCAGCCCAACTGATATTGAAGGAGC	Deletion of CgEP4	Amplification of Hygromycin cassette	This article
DJHyg-R	CGGTCGGCATCTACTCTATTCCTTTGC	Deletion of CgEP4	Amplification of Hygromycin cassette	This article
9337PFw	GGACCAGTCCTTGAGGGT TCG	Deletion of CgEP4	Amplification of CgEP4 5' region and phusion	This article
9337PQRv	GCTCCTTCAATATCAGTTGGGCTGCATAAGAATGACTCCAGGTCTTGGCGAG	Deletion of CgEP4	Amplification of CgEP4 5' region and phusion	This article
9337UQFw	GCAAAGGAATAGAGTAGATGCCGACCGGGGTTGAAAGAAATGGGTATACAATTT	Deletion of CgEP4	Amplification of CgEP4 3' region and phusion	This article
9337URv	CCTGAGCTAACAATGACTAGG	Deletion of CgEP4	Amplification of CgEP4 3' region and phusion	This article
9337NesF	CCGAATGCTCCCGCTAGATCAA	Deletion of CgEP4	Final construct and transformant confirmation	This article
9337NesR	TTGGCGTATCATCAACACGG	Deletion of CgEP4	Final construct and transformant confirmation	This article
CgEP4 Rv	TGTGCGGTCTTGCCGTTGA	Complementation of CgEP4	Transformant confirmation	This article
mCherry Rv	TTGGTCACCTTCAGCTTGG	Complementation of CgEP4	Transformant confirmation	This article
ITS4	TCCTCCGCTTATTGATATGC	DNA quality control	ITS sequencing	White et al. (1990)
ITS5	GGAAGTAAAAGTCGTAACAAGG	DNA quality control	ITS sequencing	White et al. (1990)
CgEP4 5' Probe	GGACCAGTCCTTGAGGGTTCGTCTCAAACATCGCGCTCAATTTCTAATGAGCGGTTGCCGCTGGCGAGCCCTTGACATGGATTTTCACGATCAACGCCGGCCGAATTATCCGTCGACATTTGCCAGCAATTTACCCCGGATCCAGATGATATTGAAGAGGATAATTCGTCTGAACGATTCATCCGAATGCTCCCGCTAGATCAAAGGCGGTGCTGTTTAAAAATTGTGCCCAGCTACAGGTGTGATCCGATTCATTCCATGATCGCCGAGCCGACTCTCTTGGAACGTACCAAAAGCGCTGATCCTCGTAAGCTAAGTCCCGGACAATAGGTATCGCTTTCTGGGGCTGCCCGTTTTTCTGTTCTACCTCCTCTTGGCGCAAACGAGACTGTCCCGTCT…	Deletion and Complementation of CgEP4	Southern blot to check integration	This article
NAT Probe	CATCCACGGGACTTGAGACCGATGAAACGATTCTCAACGATATCGAATTCCTGCAGGCCGCTCAGGGGCAGGGCATGCTCATGTAGAGCGCCTGCTCGCCGTCCGAGGCGGTGCCGTCGTACAGGGCGGTGTCCAGGCCGCAGAGGGTGAACCCCATCCGCCGGTACGCGTGGATCGCCGGTGCGTTGACGTTGGTGACCTCCAGCCAGAGGTGCCCGGCGCCCCGCTCGCGGGCGAACTCCGTCGCGAGCCCCATCAACGCGCGCCCGACCCCGTGCCCCCGGTGCTCCGGGGCGACCTCGATGTCCTCGACGGTCAGCCGGCGGTTCCAGCCGGAGTACGAGACGACCACGAAGCCCGCCAGGTCGCCGTCGTCCCCGTACGCGACGAACGTCCGGG…	Complementation of CgEP4	Southern blot to check copy number	This article
Hyg Probe	AACTGATATTGAAGGAGCATTTTTTGGGCTTGGCTGGAGCTAGTGGAGGTCAACAATGAATGCCTATTTTGGTTTAGTCGTCCAGGCGGTGAGCACAAAATTTGTGTCGTTTGACAAGATGGTTCATTTAGGCAACTGGTCAGATCAGCCCCACTTGTAGCAGTAGCGGCGGCGCTCGAAGTGTGACTCTTATTAGCAGACAGGAACGAGGACATTATTATCATCTGCTGCTTGGTGCACGATAACTTGGTGCGTTTGTCAAGCAAGGTAAGTGGACGACCCGGTCATACCTTCTTAAGTTCGCCCTTCCTCCCTTTATTTCAGATTCAATCTGACTTACCTATTCTACCCAAGCATCCAAATGAAAAAGCCTGAACTCACCGCGACGTCTGTCGAGAA…	Deletion of CgEP4	Southern blot to check copy number	Sanz-Martín et al. (2016)
References
Krijger, J.-J., Horbach, R., Behr, M., Schweizer, P., Deising, H. B., & Wirsel, S. G. R. (2008). The Yeast Signal Sequence Trap Identifies Secreted Proteins of the Hemibiotrophic Corn Pathogen Colletotrichum graminicola. Molecular Plant-Microbe Interactions®, 21(10), 1325-1336. https://doi.org/10.1094/MPMI-21-10-1325
Lin, Y., Zhang, C., Lan, H., Gao, S., Liu, H., Liu, J., Cao, M., Pan, G., Rong, T., & Zhang, S. (2014). Validation of Potential Reference Genes for qPCR in Maize across Abiotic Stresses, Hormone Treatments, and Tissue Types. PLoS ONE, 9(5), e95445. https://doi.org/10.1371/journal.pone.0095445
Sanz‐Martín, J. M., Pacheco‐Arjona, J. R., Bello‐Rico, V., Vargas, W. A., Monod, M., Díaz‐Mínguez, J. M., Thon, M. R., & Sukno, S. A. (2016). A highly conserved metalloprotease effector enhances virulence in the maize anthracnose fungus Colletotrichum graminicola. Molecular Plant Pathology, 17(7), 1048-1062. https://doi.org/10.1111/mpp.12347
Vargas, W. A., Sanz-Martín, J. M., Rech, G. E., Armijos-Jaramillo, V. D., Rivera, L. P., Echeverria, M. M., Díaz-Mínguez, J. M., Thon, M. R., & Sukno, S. A. (2016). A Fungal Effector With Host Nuclear Localization and DNA-Binding Properties Is Required for Maize Anthracnose Development. Molecular Plant-Microbe Interactions®, 29(2), 83-95. https://doi.org/10.1094/MPMI-09-15-0209-R
Weihmann, F., Eisermann, I., Becher, R., Krijger, J.-J., Hübner, K., Deising, H. B., & Wirsel, S. G. R. (2016). Correspondence between symptom development of Colletotrichum graminicola and fungal biomass, quantified by a newly developed qPCR assay, depends on the maize variety. BMC Microbiology, 16(1), 94. https://doi.org/10.1186/s12866-016-0709-4
White, T. J., Bruns, T., Lee, S. J. W. T., & Taylor, J. (1990). Amplification and direct sequencing of fungal ribosomal RNA genes for phylogenetics. PCR protocols: a guide to methods and applications, 18(1), 315-322.
GGACCAGTCCTTGAGGGTTCGTCTCAAACATCGCGCTCAATTTCTAATGAGCGGTTGCCGCTGGCGAGCCCTTGACATGGATTTTCACGATCAACGCCGGCCGAATTATCCGTCGACATTTGCCAGCAATTTACCCCGGATCCAGATGATATTGAAGAGGATAATTCGTCTGAACGATTCATCCGAATGCTCCCGCTAGATCAAAGGCGGTGCTGTTTAAAAATTGTGCCCAGCTACAGGTGTGATCCGATTCATTCCATGATCGCCGAGCCGACTCTCTTGGAACGTACCAAAAGCGCTGATCCTCGTAAGCTAAGTCCCGGACAATAGGTATCGCTTTCTGGGGCTGCCCGTTTTTCTGTTCTACCTCCTCTTGGCGCAAACGAGACTGTCCCGTCT…
