## Supplementary material for "Gene duplication drove functional divergence of two effectors in the maize anthracnose pathogen": Table S6

### Sheet: Hoja1
Table S6. Colletotrichum species proteomes used in phylogenetic analysis
Code	Species	Strain	Complex	Accession Number	BioProject	BioSample	Reference DOI
CACU01	Colletotrichum acutatum s.s.	CBS 112980	acutatum		PRJNA334354	SAMN05442906	10.1101/2022.09.22.508453v1
CAEN01	Colletotrichum aenigma	Cg56	gloeosorioides	QPNB00000000.1	PRJNA476648	SAMN09531619	10.1111/1462-2920.15490
CASI01	Colletotrichum asianum	ICMP 18580	gloeosorioides	WOWK00000000.1	PRJNA504379	SAMN13475008	10.1094/PDIS-01-20-0034-A
CCAU01	Colletotrichum caudatum	CBS 131602	graminicola		PRJNA262368	SAMN05660677	10.1101/2022.09.22.508453
CCER01	Colletotrichum cereale	CBS 129662	graminicola		PRJNA262440	SAMN05660427	10.1101/2022.09.22.508453
CCHL01	Colletotrichum chlorophyti	NTL11	none	MPGH00000000.1	PRJNA350752	SAMN05945917	10.1128/genomeA.01733-16
CCHY01	Colletotrichum chrysophilum	M932	gloeosorioides	JAQOWY000000000.1	PRJNA928458	SAMN32933927	10.1007/s42161-023-01353-w
CCOS01	Colletotrichum costaricense	IMI 309622	acutatum	MOOE00000000.1	PRJNA350895	SAMN05949355	10.1101/2022.09.22.508453
CCUS01	Colletotrichum cuscutae	IMI 304802	acutatum	MPDP00000000.1	PRJNA350379	SAMN05938704	10.1101/2022.09.22.508453
CDES01	Colletotrichum destructivum	CBS 520.97	destructivum		PRJNA1029933	SAMN37882108	10.1099/mgen.0.001283
CERE01	Colletotrichum eremochloae	CBS 129661	graminicola		PRJNA262442	SAMN05660823	10.1101/2022.09.22.508453
CFAL01	Colletotrichum falcatum	MAFF 306170	graminicola		PRJNA262221	SAMN05660685	10.1101/2022.09.22.508453
CFIO01	Colletotrichum fioriniae	IMI 504882	acutatum	JARH00000000.1	PRJNA233987	SAMN02580179	10.1128/genomeA.00112-14
CFRU01	Colletotrichum fructicola	Nara gc5		ANPB00000000.2	PRJNA171218	SAMN02981487	10.1111/nph.12085
CFRU09	Colletotrichum fructicola	Cf413	gloeosorioides	QPMX00000000.1	PRJNA476648	SAMN09531621	10.1111/1462-2920.15490
CGLO01	Colletotrichum gloeosporioides s.s.	Cg-14	gloeosorioides	AMYD00000000.1	PRJNA176412	SAMN02981466	10.1111/nph.13087
CGOD01	Colletotrichum godetiae	CBS 193.32	acutatum		PRJNA333328	SAMN05446267	10.1101/2022.09.22.508453
CGRA01	Colletotrichum graminicola	M1.001	graminicola	ACOD00000000.1	PRJNA225514	SAMN02953757	10.1038/ng.2372
CINC02	Colletotrichum incanum	MAFF 238712	spaethianum	JTLR00000000.1	PRJNA267650	SAMN03199084	10.1093/gbe/evw089
CLUP02	Colletotrichum lupini	IMI 504893	acutatum	CP019471-82	PRJNA360503	SAMN06211573	10.1094/MPMI-07-21-0173-A
CMUS01	Colletotrichum musicola	LFN0074	orchidearum	WIGM00000000.1	PRJNA577394	SAMN13025166	10.1094/PHYTO-03-20-0102-A
CNAV01	Colletotrichum navitas	CBS 125086	graminicola		PRJNA262371	SAMN05660908	10.1101/2022.09.22.508453
CNYM01	Colletotrichum nymphaeae	IMI 504889	acutatum	JEMN00000000.1	PRJNA237763	SAMN02639527	10.1186/s12864-016-2917-6
CORB01	Colletotrichum orbiculare	MAFF 240422	orbiculare	AMCV00000000.1	PRJNA171217	SAMN02981452	10.1111/nph.12085
CORC01	Colletotrichum orchidophilum	IMI 309357	none	MJBS00000000.1	PRJNA342923	SAMN05771038	10.1094/MPMI-03-18-0055-A
CPHO01	Colletotrichum phormii	CBS 102054	acutatum		PRJNA333354	SAMN05442991	10.1101/2022.09.22.508453
CPLU01	Colletotrichum plurivorum	LFN00145	orchidearum	WIGO00000000.1	PRJNA577396	SAMN13025176	10.1094/PHYTO-03-20-0102-A
CSAL01	Colletotrichum salicis	CBS 607.94	acutatum	JFFI00000000.1	PRJNA238477	SAMN02644731	10.1186/s12864-016-2917-6
CSHI01	Colletotrichum shisoi	JCM 31818	none	PUHP00000000.1	PRJNA431477	SAMN08389744	10.1038/s41598-019-50076-5
CSIA09	Colletotrichum siamense	CAD2	gloeosporioides	QPMT00000000.1	PRJNA476648	SAMN09531626	10.1111/1462-2920.15490
CSID01	Colletotrichum sidae	CBS 518.97	orbiculare	QAPF00000000.1	PRJNA445190	SAMN08770262	10.1094/MPMI-12-18-0352-A
CSIM01	Colletotrichum simmondsii	CBS 122122	acutatum	JFBX00000000.1	PRJNA239224	SAMN02650484	10.1186/s12864-016-2917-6
CSOJ01	Colletotrichum sojae	LFN0009	orchidearum	WIGN00000000.1	PRJNA577398	SAMN13025178	10.1094/PHYTO-03-20-0102-A
CSOM01	Colletotrichum somersetensis	CBS 131599	graminicola		PRJNA262441	SAMN05660317	10.1101/2022.09.22.508453
CSPA01	Colletotrichum spaethianum	MAFF 239500	spaethianum	BQXU01000000.1	PRJDB11870	SAMD00334500	10.1101/2022.07.07.499222
CSPI01	Colletotrichum spinosum	CBS 115.97	orbiculare	QAPG00000000.1	PRJNA445190	SAMN08770268	10.1094/MPMI-12-18-0352-A
CSUB02	Colletotrichum sublineola	CBS 131301	graminicola		PRJNA262370	SAMN05660384	10.1101/2022.09.22.508453
CTOF01	Colletotrichum tofieldiae	861	spaethianum		PRJNA286731	SAMN03769761	10.1038/ncomms11362
CTRI01	Colletotrichum trifolii	MAFF 305078	orbiculare	RYZW00000000.1	PRJNA506861	SAMN10475057	10.1094/MPMI-12-18-0352-A
CTRU02	Colletotrichum truncatum	1059	truncatum	VUJX01000000.1	PRJNA563581	SAMN12683944	10.1094/PHYTO-03-20-0102-A
CZOY01	Colletotrichum zoysiae	MAFF 235873	graminicola		PRJNA262217	SAMN05660351	10.1101/2022.09.22.508453
VDAH01	Verticillium dahliae	VdLs.17		ABJE01000000	PRJNA28529	SAMN02953716	10.1371/journal.ppat.1002137
